# Hmgb1 release kinetics shape its extracellular functions during regulated cell death

**DOI:** 10.64898/2026.05.15.725293

**Authors:** Shin Murai, Da Young Shin, Kenta Sumiyama, Kenta Moriwaki, Akira Muto, Kanako Takakura, Mai Yamagishi, Yoshitaka Shirasaki, Takumi Kanakogi, Sachiko Komazawa-Sakon, Tetuo Mikami, Masahiro Nishibori, Katsuhide Okunishi, Kenta Terai, Hiroyasu Nakano

## Abstract

Danger-associated molecular patterns (DAMPs), such as high mobility group protein B1 (HMGB1), are released from dying cells, yet the kinetics and functional consequences of their release remain unclear. Using Hmgb1–mCherry transgenic mice and live-cell imaging, we visualize Hmgb1 and interleukin-1β (IL-1β) secretion at single-cell resolution. Hmgb1 exhibits two distinct release kinetics: short-duration completed within 1 min and long duration spanning several minutes. Mathematical modeling demonstrates that short-duration release generates substantially higher local Hmgb1 concentrations and steeper gradients near the dying cell than long-duration release. Such rapid release may enable one or a few dying cells to produce sufficient Hmgb1 to stimulate neighboring cells, consistent with its role as an alarmin. In vivo imaging of cisplatin-induced kidney injury reveals an inverse correlation between intracellular Hmgb1 levels and monocyte infiltration. Together, these findings suggest that Hmgb1 release kinetics shape its extracellular functions during regulated cell death.
