## Supplementary Data 1 for "Hmgb1 release kinetics shape its extracellular functions during regulated cell death"

### Sheet: Fig2
	Fig. 2a						Fig. 2b			Fig. 2e				Fig. 2f				Fig. 2g			Fig. 2h			Fig. 2i
	H and I	H alone	I alone	Total (n)			H and I	H alone		time (min)	HMGB1	IL1b		time (min)	HMGB1	IL1b		short	long		IL1b			short	long
	57	88	54	199				8455.03		2	0.945542	3.4398		2	1.24548	5.55209		0.393436			52.1696			4187
	43	76	27	146			26185.1			4	0.478755	4.4226		4	0	2.02745		0.386252			327.775			3773
	36	56	15	107			34691.4			6	0.359066	1.2285		6	2.02893	5.05303			12.932		16.5006				5394
							140657			8	1.38839	2.82555		8	2.4307	2.46413					128.731
	H and I	H alone	I alone	Total (%)				44133.1		10	1.59186	2.9484		10	2.45078	1.65315		0.384485			241.738			5157
	28.6432	44.2211	27.1357	100				8768.14		12	1.73549	0		12	3.636	4.398					213.295
	29.4521	52.0548	18.4932	100			85995			14	0.442849	1.28993		14	1.98875	0					148.989
	33.6449	52.3364	14.0187	100			12181.7			16	1.06523	0.4914		16	3.53556	1.37243		0.0415166			208.879			14450
								50341		18	0	2.2113		18	3.81679	2.43294		0.385545			187.796			5897
	One-way ANOVA analysis							10924.6		20	73.8001	22.9115		20	3.33467	9.45103		0.303748			76.6732			18877
	Tukey's multiple comparisons test	Mean diff.	95.00% CI of diff.	Summary	Adjusted P Value			38729.6		22	100	48.8329		22	36.7618	39.5197			10.0935		76.5554				7086
	H and I vs. H alone	-18.96	-31.31 to -6.609	**	0.0079		16193.9			24	96.1341	63.8206		24	56.9908	53.8366		0.42288			126.316			10683
	H and I vs. I alone	10.7	-1.651 to 23.05	ns	0.0835			3595.19		26	97.4028	68.6732		26	69.2849	66.1572			10.6		123.372				11212
	H alone vs. I alone	29.65	17.31 to 42.00	***	0.0008		9966.34			28	98.8151	73.9558		28	77.3001	74.2358		0.373414			111.771			11803
							184669			30	93.2974	78.5012		30	85.4158	77.5421		0.316351			81.2665			1947
								75473.6		32	93.4291	77.9484		32	90.8397	78.6338					314.054
								37785.3		34	92.9623	78.5627		34	100	86.9931					24.1032
							18373.8			36	95.6912	77.1499		36	97.489	83.0942			1.94686		62.3043				9536
								4065.13		38	95.5356	76.1671		38	98.5737	86.1822					152.993
							77155.2			40	93.6804	84.2138		40	95.7413	87.3674					258.051
								10384.5		42	93.8121	81.1425		42	98.3929	86.6812		0.406333			38.4544			7985
								2356.47		44	89.2998	81.6953		44	92.5472	85.4024		0.0195687			60.5966			10521
							45072.1			46	93.453	79.914		46	93.0494	91.1728		0.38684			90.2176			7797
							27636.3			48	88.9647	80.8354		48	98.9755	89.8316			2.0723		353.333				2998
							10636.6			50	89.6349	85.8722		50	92.7682	89.083			2.37911		50.3146				4925
							38936			52	93.1538	92.5676		52	88.0474	87.7417		0.372			16.748			8669
							82049.9			54	91.1909	88.145		54	89.1924	91.3911		0.381658			45.8685			3404
								8089.04		56	91.1191	89.1892		56	92.9691	93.7929		0.0951054			185.853			1066
								2177.8		58	93.2855	83.7224		58	90.4379	90.7985					219.655
							59544.2			60	83.854	79.5455		60	86.2595	92.9507		0.381953			25.8522			4626
								2198.7													39.1551
								15451.2											1.84381		223.424				8232
								3177.12										0.108238			67.4865			8033
								3040.48													12.7259
								6186.54													13.7505
								10124.8										0.127612			22.3306			6659
								73797.6										0.0782632			22.2717			2915
							117617											0.292383			41.0219			13228
							103601											0.379833			24.2975			3550
							106453												9.13365		223.542				5247
								4493.99										0.379538			192.979			10997
							46972.5												1.56703		91.7487				4924
								9700.12													28.6612
								12335.9										0.389314			76.4965			10914
								11980										0.121252			52.7113			7284
								2310.41													222.07
							77093.1											0.400031			35.4687			12170
							95228.8												4.31831		136.386				6685
							47061.4														213.06
							38769.5														206.17
								19277.6										0.103409			108.061			13916
								8124.23													50.2321
							35892.7												3.60988		37.9774				5749
								50761											3.10049		29.1499				8615
								2772.76											2.15062		18.0435				5888
								23498.3													263.998
								14500.7													77.0265
								58178.5													227.134
								2104.5										0.343734			270.476			10522
								6341.1											5.97132		223.718				1677
							139799											0.40592			113.184			4880
							130344											0.448968			40.3153			4863
								6678.84										0.373532			74.3176			3530
							41797.4											0.428534			50.0378			3455
								25979													40.8806
								3148.82										0.43295			33.0719			2246
							3450.17											0.230314			256.578			3777
								66808.8											2.22541		32.3005				4838
								22691.6										0.146751			134.738			9102
								9243.84													179.787
							21348.2												2.17358		120.545				6542
								11612.6													115.01
							30721.1												2.85257		139.861				4274
								28281										0.379538			17.5312			8380
								54411.7										0.338257			38.6016			3152
								7193.54										0.414283			349.269			2867
								9037.22										0.117248			96.1654			5194
								10852.4													28.8025
							5580.72														53.8361
							13922.8												1.93803		130.262				3090
							60267.5												2.05522		20.4639				5157
							41298.8												2.17182		16.7833				2498
								64844.2										0.453149			35.7867			5593
							149089											0.418994			25.7815			3389
								15660.5											2.3108		61.8921				5227
								2755.47											6.3541		21.3472				5150
								57650.1											1.09121		271.595				3078
							35787.3												2.01753		7.14321				6561
							301785												2.07112		196.924				5548
							33185.2											0.357632			50.6561			9005
								17264.8											2.12235		121.782				3507
								4530.61									Average	0.310262	3.88856
							53789.9
								7807.94																Mann Whitney U test
								25982																P value	0.2636
							14446.7																	Exact or approximate P value?	Exact
							18746.6																	Significantly different (P < 0.05)?	No
							13708.8																	One- or two-tailed P value?	Two-tailed
								73701.4																Difference: Actual	-1560 ± 872.3
							34507.5																	95.07% CI of difference	-2876 to 645.0
							5704.83
							1622.93
								100209
							30944.4
								9284.57
								14449.6
							15475.3
								13852.4
								14673.5
								18096.5
							14024.6
								98927
								67034.3
								230147
							74267.9
								17655.9
								5246.06
								17357.3
								25258.2
							16007.4
								7103.95
								52042.1
								30202
								49060.4
							5789.9
								18323.4
								3322.46
								6457.7
								15110.7
								19212.3
								13408.2
								19298.5
								16096.4
								8097.28
								22766.7
								8676.95
							4855.72
								5114.66
								22092.8
								39992.8
							18811.8
							524881
								3207.31
							428067
							109820
								1831.39
								13975.3
							96994.1
							88852.5
							271560
								40761.9
								4421.54
								66850.9
								24606.1
								31885.6
							11386.7
								51696
								21834.1
								13101.1
								67757.7
								10360.6
								9885.55
								47699.6
								74741.2
								6993.08
							141021
								8113.97
							109445
								9808.16
								55714.7
							110624
							81446.1
								33403.5
							82421.8
							147649
							260763
								52073.4
								196870
							131153
								206702
							37955.7
							54063.4
								2852.7
							87186.8
								6551.19
								14026.9
								60433.9
							46540.5
							43799.9
								7275.07
								42018.9
								12088
								10058.4
								18403.8
								42100.1
								8675.43
								6076.08
							15552.7
							67960.1
								3063.85
								64838.5
								134423
								26696.6
								15180.2
							51074.6
							66938.6
								103999
							17061.3
								126275
							117089
								39947.7
								10854.4
								8884.23
								2934.67
							150696
							13597.1
								11728.3
								55434.6
							53862
								39254
							42101.1
								28865.7
								114682
							27094.3
								20055.8
								29137.9
							12498.4
								8967.87
							41836.2
							108187
							14445.1
								6359.95
							22153.2
							27853
								16601.8
								116354
								52924.6
								5605.2
								86478.7
								141550
							115865
								52182.6
								10711.5
								10739.4
								11221.2
							10019
								49730.4
								7763.91
								3581.6
								12715.8
								145008
							109898
								6915.58
							137676
								17197.8
								13300.1
								28634.1
								84709.7
							13439.1
							17774.3
								13614.6
								7885.33
								45388.4
								19868.7
								15269.1
							28257.9
								21145
								6220.33
								15725.6
								55601.8
								111638
								12678
								32915.8
							27657.5
								20272.7
							6678.72
								6942.69
							7330.5
								53420.2
							7387.19
								14700.1
							88211
							11061.3
							37112.9
							14794.7
							12425.5
							48883.5
							44226.6
								10452.6
								21108.2
							39589.6
								16707.6
								56520.5
								43704.2
								12209.8
								17068.6
								31702.6
							14750.9
							23463.1
							40770.4
							17859.8
								10866
							21172.4
								63837
								8705.14
							11682.9
								12103.4
							55304.1
							20592.3
							9642.75
							28659.3
								13570
								40862.6
							33343.3
								34424.5
							19819.1
								38796.2
							17742.7
								19770
								9837.05
								11235.9
							13100.6
								42665.3
							17627.4
								37482.3
							20857
							37973.5
								10830.1
							17301.1
							17236.5
								16767.1
							29092.3
								12901.5
								26065.8
								12728
								20959
							18847.9
								10139.7
								17475.5
								62081
							12171.1
								29004
								21555.6
							20181.8
								28260.3
							43808.2
								67236.7
							12648.2
								8661.86
								11128.5
								11009.3
								44735.7
								18889.2
							20278.2
								11105.4
							Mann-Whitney U test
							P value	<0.0001
							Exact or approximate P value?	Approximate
							P value summary	****
							Significantly different (P < 0.05)?	Yes
							One- or two-tailed P value?	Two-tailed
							Difference: Actual	-17998
							95.00% CI of difference	-18266 to -7459

### Sheet: Fig3
	Fig. 3a						Fig. 3b			Fig. 3e				Fig. 3f				Fig. 3g			Fig. 3h		Fig. 3i
	H and I	H alone	I alone	Total (n)			H and I	H alone		time (min)	Hmgb1	IL1b		time (min)	Hmgb1	IL1b		short	long		IL1b		short	long
	46	58	34	138				58584.5		2	0	0.00915541		2	0	0.242456		0.434128			137.505		7126
	56	80	15	151						4	0	0.00762951		4	0	0.121938		0.240502			85.6243		8106
	32	40	18	90				13691.6		6	0	0		6	0	0.208909					59.4777
										8	0	0		8	0	0.865102					114.244
	H and I	H only	I only	Total (%)			439001			10	0	0		10	0	2.56691		0.250925			137.505		5226
	33.3333	42.029	24.6377	100				19692.4		12	0	0		12	0	0.300318		0.444846			102.29		4960
	37.0861	52.9801	9.93377	100				15651.9		14	0	0		14	0	1.64217		0.188915			93.3387		5025
	35.5556	44.4444	20	100				8747.43		16	0	0		16	0	1.06088		0.376358			128.436		5774
							291502			18	0	0		18	0	0			2.34554		24.3093			4579
	One-way ANOVA analysis							5021.64		20	0	0		20	0	0.138622		0.389726			101.701		6629
	Tukey's multiple comparisons test	Mean diff.	95.00% CI of diff.	Summary	Adjusted P Value		13192.4			22	0	0		22	0	3.32445		0.374179			56.6687		2527
	H and I vs. H only	-11.16	-25.12 to 2.802	ns	0.1084					24	0	0		24	0	0		0.459745			103.409		2995
	H and I vs. I only	17.13	3.173 to 31.10	*	0.0218			22708.8		26	0	0		26	0	0.375398		0.339965			103.173		5988
	H only vs. I only	28.29	14.33 to 42.26	**	0.0019					28	0	0		28	0	0					130.615
								184448		30	0	0		30	0	0.408767		0.352273			155.054		5272
								20027.1		32	0	0		32	0	0.0170393		0.0585826			110.122		5007
								5317.6		34	0	0.032044		34	0	0.0078097			3.09991		281.724			2981
								13657		36	0	0		36	0	0			2.69416		94.2809			4422
										38	0	0		38	0	0		0.0449321			42.4294		8116
								24952		40	0	0		40	0	0			1.99044		156.232			1826
								45208.7		42	0	0		42	0	0		0.0431184			115.481		8173
							8514.36			44	0	0		44	0	0		0.439664			198.161		6298
								37044.6		46	0	0		46	0	0			8.08543		209.526			5603
								68819.2		48	0	0		48	0	0		0.067251			129.909		7671
								7335		50	10.4939	0		50	0	0		0.0703721			42.8298		6325
										52	99.8505	22.7695		52	0	0			14.8164		179.67			3041
							211268			54	99.9557	49.6635		54	0	0		0.0655432			94.9876		2278
										56	99.762	65.5863		56	0	0		0.472288			113.008		4807
										58	98.735	79.3301		58	0	0		0.407569			223.483		6300
							7665.08			60	99.5743	87.0878		60	0	0					91.3365
								122789		62	99.2538	93.402		62	0	0					174.546
								5717.03		64	99.2859	95.8846		64	0	0		0.306222			221.422		4595
								9673.08		66	100	97.8637		66	0	0					154.583
										68	98.5671	99.443		68	1.81761	1.20127					69.3121
								41254.6		70	99.3103	99.5651		70	10.9043	6.00868		0.398677			91.1009		5750
								2896.17						72	17.4096	14.3221					84.4465
														74	31.3603	17.8929		0.394201			94.6343		8248
														76	42.3354	21.2347					138.271
							27676.5							78	52.8814	25.9594					36.9174
							61603.8							80	51.1659	34.4504		0.262762			52.1813		7915
							20865.2							82	64.3632	38.0531		0.431007			71.5499		6083
							32444.3							84	77.581	35.407			4.66811		79.7354			4557
								9753.31						86	100	37.8517			4.0539		116.718			1976
														88	88.5179	41.2853					12.72
								6522.29						90	86.8689	42.4945		0.0132971			92.5143		10647
							21726.6							92	85.1788	41.0716			25.6048		49.973			6051
							91632.7							94	86.999	47.3413		0.364168			138.271		2330
														96	93.9841	54.8626		0.4303			161.002		1384
							278781							98	87.118	54.1711			1.484		137.211			3341
							28447.7							100	87.7498	59.0917			18.8503		137.093			3253
								27426.6						102	97.2715	54.2455		0.47005			42.9299		4658
								5472.45						104	80.1651	59.6141					126.552
							77133.9							106	88.3223	60.5584		0.0238087			32.2122		7698
								71315.1						108	82.9562	62.608			1.50873		100.935			4406
														110	88.6369	63.9247		0.461629			20.9409		6995
														112	89.9388	65.733					130.321
														114	79.309	70.4703					120.428
								25652.1						116	90.3437	63.3979		0.403624			20.5051		7029
							7201.03							118	88.695	68.9131					61.5388
														120	77.193	71.0141		0.426531			66.4265		2732
								12959.8						122	91.7609	72.8853			38.4367		113.773			5605
								194974						124	82.713	76.2789					177.314
														126	87.9722	81.8634					223.012
							22768.7							128	73.3977	83.2501		0.0385898			106.765		6454
							74674.3							130	90.1716	69.708		0.409454			108.768		3065
							21592							132	83.8906	72.2947		0.473289			86.5665		3158
							208255							134	88.2751	82.1382					79.3232
														136	88.8521	77.1144			2.48687		201.989			5472
								45060.8						138	86.3362	80.8668		0.339023			111.3		4451
														140	82.0808	80.3969		0.0518633			230.55		7620
														142	85.5654	76.3535					53.5122
														144	87.517	81.3913			30.2453		61.3032			4524
														146	78.1868	81.068		0.372472			195.57		8467
							5093.66							148	79.0009	84.3877		0.366288			105.646		4542
							85838.9							150	78.607	80.8831		0.171425			121.605		4809
								74220.4											3.48857		144.925			4969
																		0.430536			74.0821		9249
																	Mean	0.29905	10.2412
																							Unpaired Student's t-test
							51712.6																P value	0.0063
							133603																P value summary	**
							258557																Significantly different (P < 0.05)?	Yes
								78663.3															One- or two-tailed P value?	Two-tailed
																							Difference between means (B - A) ± SEM	-1611 ± 566.9
							52329.3																95% confidence interval	-2746 to -474.9
								87520.4
								9261.5
								46957.7
							115206
							298362
							65986
								5920.76
							64484.5
							131850
								63945.1
							251232
							13182.1
								55426.7
								56808.5
							44687.1
								22400.7
								4867.38
							72893.8
							26170.4
							113392
							16045.9
							7959.82
								40322.7
							69598.3
							52659.7
								14435.4
								16324.8
								1877.66
								35883.7
								10820.2
								18356.3
								36044.4
							31915.3
								75930.1
							27204.3
								82931
								20837.2
								7911.86
								137543
								84436.7
								3590.05
							55301
							34925.6
							39381
								35570.9
								15169.7
								16640.5
								28823.4
								34543.1
								7709.45
							186139
								89663.6
							76504.9
								188045
								45842.5
								12496
								38667.8
							42030.7
							21694
							26286.6
								86289.6
								5807.73
								26263.7
								8864.02
							35426
								75188
							63299.5
								28506.8
								14480.3
								51439.5
								13058
							123264
								63068
								8370.06
								4911.32
							6134.03
							47777.3
								27121.3
							11394.7
							44350.4
								26078.4
								36749.5
								94598.3
							89406.1
							65602.8
								5213.4
							91410.3
							76342.2
								16933.7
								112791
								8157.5
							129494
								87580.1
								10619.2
								18310.7
								17446.1
								19965.6
								16843.6
								24502.1
								81843.4
							96764.9
								22140.4
							26368.8
							53705.4
							38412.7
								132579
								29620.1
								9906.3
								10921.7
								53761.3
							29450.1
							45171.9
							59279.7
								72914.4
							56883.5
							69922
								9649.79
								4901.33
								9305.96
								75471.9
								62353.6
								32223.1
							78785.4
							28702
								32710
							54267.5
								10849
							175619
								64801.8
							66986.6
							13780.4
								23938.7
							7498.59
							25785.2
								9256.04
							9992.57
							147072
							38701.1
								7117.1
								94704.4
								94428
								113178
								5126.1
							51143.2
								9225.27
							213619
								90723.6
							51046.3
							55202.1
								2696.51
								32946.4
								82150.9
							75747.3
							294107
							46052.4
							7794.02
								30598.9
								88352.4
								86844.4
								10053
							6423.34
							106345
								12693.9
							108537
								20414.8
							8004.06
								25433.1
							121281
							17133.5
								26910.1
							36436.8
								29321.5
							34122.1
							13650.8
							17631.6
								8824.38
							173853
								5840.57
								29984.4
								20670.9
								12226.1
							37112.9
							14794.7
							12425.5
							48883.5
							44226.6
								10452.6
								21108.2
							39589.6
								16707.6
								56520.5
								43704.2
								12209.8
								17068.6
								31702.6
							14750.9
							23463.1
							40770.4
							17859.8
								10866
							21172.4
								63837
								8705.14
							11682.9
								12103.4
							55304.1
							20592.3
							9642.75
							28659.3
								13570
								40862.6
							33343.3
								34424.5
							19819.1
								38796.2
							17742.7
								19770
								9837.05
								11235.9
							13100.6
								42665.3
							17627.4
								37482.3
							20857
							37973.5
								10830.1
							17301.1
							17236.5
								16767.1
							29092.3
								12901.5
								26065.8
								12728
								20959
							18847.9
								10139.7
								17475.5
								62081
							12171.1
								29004
								21555.6
							20181.8
								28260.3
							43808.2
								67236.7
							12648.2
								8661.86
								11128.5
								11009.3
								44735.7
								18889.2
							20278.2
								11105.4
							Mann-Whitney U test
							P value	<0.0001
							Exact or approximate P value?	Exact
							P value summary	****
							Significantly different (P < 0.05)?	Yes
							One- or two-tailed P value?	Two-tailed
							Difference: Actual	-16901
							95.00% CI of difference	-19084 to -6620

### Sheet: Fig4
	Fig. 4b				Fig. 4d				Fig. 4f				Fig. 4h				Fig. 4i
	distance	Hmgb1	IL1b		distance	Hmgb1	IL1b		distance	Hmgb1	IL1b		distance	Hmgb1	IL1b		Necroptosis	Pyroptosis
	0	0.0220175	0		0	0.116223	0.332891		0	0.142982	0.146571		0	0	0.431419		0	0
	0.647	0.0189413	0		0.647	0.00178732	0.271163		0.647	0.166872	0.137557		0.647	0	0.31919		0	0
	1.294	0.0331243	0		1.294	0	0.114475		1.294	0.154657	0.182952		1.294	0	0.234912		0	0
	1.941	0.031515	0		1.941	0.0321029	0.156435		1.941	0.193311	0.25502		1.941	0	0.216183		0	0
	2.588	0.0318821	0		2.588	0.0230687	0.228917		2.588	0.150924	0.369934		2.588	0	0.208453		0	0
	3.235	0.0311764	0		3.235	0.116674	0.20397		3.235	0.151266	0.323453		3.235	0	0.267448		0	0
	3.882	0.0325231	0		3.882	0.1811	0.185095		3.882	0.224134	0.380309		3.882	0	0.330792		0	0
	4.529	0.0327407	0		4.529	0.206203	0.190937		4.529	0.280566	0.369418		4.529	0	0.297333		0	0.647
	5.176	0.0382188	0		5.176	0.14208	0.43685		5.176	0.410272	0.496698		5.176	0	0.276336		0	0.647
	5.823	0.0460501	0		5.823	0.165436	0.225605		5.823	0.279241	0.414983		5.823	0	0.229143		0	2.33279
	6.47	0.0433543	0		6.47	0.21728	0.399488		6.47	0.287854	0.621816		6.47	0.0140612	0.197428		0	2.33279
	7.117	0.0531309	0		7.117	0.317239	0.266111		7.117	0.225126	0.537831		7.117	0.0284801	0.20094		0	2.588
	7.764	0.0534251	0		7.764	0.397497	0.316253		7.764	0.31933	0.589691		7.764	0.0527911	0.215334		0	2.66765
	8.411	0.0510193	0		8.411	0.448841	0.5662		8.411	0.344952	0.49141		8.411	0.074941	0.183819		0	2.89347
	9.058	0.0534094	0		9.058	0.443946	0.690128		9.058	0.283013	0.552819		9.058	0.0866061	0.288539		0	4.09199
	9.705	0.0549098	0		9.705	0.376692	0.55279		9.705	0.382368	0.468846		9.705	0.11898	0.324029		0	4.529
	10.352	0.0619856	0		10.352	0.286668	0.624599		10.352	0.412317	0.784565		10.352	0.198816	0.324294		0	4.57498
	10.999	0.0736663	0		10.999	0.170285	0.700076		10.999	0.434078	0.936867		10.999	0.235032	0.358311		0	5.05323
	11.646	0.0918273	0		11.646	0.0608124	0.671819		11.646	0.45338	1		11.646	0.291488	0.495485		0	6.37221
	12.293	0.0874948	0.0454695		12.293	0.00764122	0.765101		12.293	0.508433	0.826294		12.293	0.323123	0.460966		0	6.59813
	12.94	0.0864521	0.368023		12.94	0.0224475	0.878394		12.94	0.508985	0.591913		12.94	0.359886	0.369728		0	8.411
	13.587	0.0872081	0.434003		13.587	0.0727585	0.912808		13.587	0.506907	0.385572		13.587	0.430101	0.273942		0	8.411
	14.234	0.086625	0.20018		14.234	0.105533	0.92281		14.234	0.455825	0.315039		14.234	0.47932	0.22406		0	8.43585
	14.881	0.0899453	0.0477357		14.881	0.0844032	0.923815		14.881	0.473572	0.235825		14.881	0.560069	0.23583		0	8.70449
	15.528	0.0966435	0.0155476		15.528	0.125126	0.956045		15.528	0.509385	0.255221		15.528	0.614438	0.268192		0	9.01167
	16.175	0.10717	0.0458532		16.175	0.17096	0.809102		16.175	0.589829	0.350308		16.175	0.677864	0.494713		0	9.14996
	16.822	0.128513	0.0572548		16.822	0.232964	0.87684		16.822	0.560227	0.220237		16.822	0.731867	0.623656		0	9.1956
	17.469	0.149608	0.134638		17.469	0.348781	1		17.469	0.625076	0.197539		17.469	0.758957	0.681363		0	9.705
	18.116	0.156173	0.389056		18.116	0.381367	0.90991		18.116	0.677783	0.0948874		18.116	0.828108	0.823075		0	10.23
	18.763	0.175747	0.361033		18.763	0.410634	0.912632		18.763	0.748728	0.0192677		18.763	0.917995	0.889427		0	10.23
	19.41	0.201795	0.269433		19.41	0.395606	1		19.41	0.83199	0.108091		19.41	1	0.887249		0	10.7682
	20.057	0.241926	0.473186		20.057	0.337692	1		20.057	0.919817	0.00404293		20.057	0.985031	0.820146		0	11.4649
	20.704	0.286597	0.549444		20.704	0.308655	0.995852		20.704	0.893162	0.0436709		20.704	0.918331	0.819276		0	11.7177
	21.351	0.295387	0.481463		21.351	0.2654	0.998394		21.351	1	0.0537236		21.351	0.859807	0.974517		0	12.7115
	21.998	0.276829	0.154457		21.998	0.251063	0.983561		21.998	0.910158	0.0697679		21.998	0.769285	1		0	13.7554
	22.645	0.302651	0.0853613		22.645	0.249169	0.977105		22.645	0.835419	0.183328		22.645	0.634269	0.96298		0	14.1307
	23.292	0.316162	0.000249873		23.292	0.286668	0.983362		23.292	0.804674	0.187086		23.292	0.495995	0.74988		0	14.6685
	23.939	0.355997	0.014915		23.939	0.406254	0.898794		23.939	0.880118	0.290083		23.939	0.444327	0.483151		0	15.1044
	24.586	0.425776	0		24.586	0.632238	0.836802		24.586	0.936231	0.42381		24.586	0.448493	0.191849		0	17.8013
	25.233	0.520331	0.0790212		25.233	0.844816	0.792539		25.233	0.90048	0.463152		25.233	0.473752	0.318754		0	18.5273
	25.88	0.646444	0.186723		25.88	0.910552	0.751477		25.88	0.868554	0.469381		25.88	0.510298	0.392972		0	20.2233
	26.527	0.712087	0.220521		26.527	1	0.799738		26.527	0.821546	0.57097		26.527	0.524765	0.39691		0	20.835
	27.174	0.77018	0.242353		27.174	0.974012	0.623385		27.174	0.801658	0.587718		27.174	0.530737	0.550029		0	20.9552
	27.821	0.855359	0.0459424		27.821	0.782958	0.492996		27.821	0.884151	0.426456		27.821	0.494512	0.548892		0	21.5365
	28.468	0.917183	0		28.468	0.435825	0.365359		28.468	0.874972	0.388771		28.468	0.415193	0.536021		0	21.6914
	29.115	1	0		29.115	0.223356	0.315893		29.115	0.755243	0.243492		29.115	0.294008	0.523684		0	21.9599
	29.762	0.958215	0		29.762	0.125436	0.293172		29.762	0.782273	0.10389		29.762	0.211074	0.450266		0	22.7924
	30.409	0.874953	0		30.409	0.000288796	0.226562		30.409	0.707279	0.0504881		30.409	0.182228	0.460703		0	23.4443
	31.056	0.804799	0		31.056	0	0.39723		31.056	0.738003	0.0282762		31.056	0.169793	0.385558		0	23.5156
	31.703	0.738691	0		31.703	0	0.380579		31.703	0.666855	0.0194619		31.703	0.156246	0.357226		0	24.1566
	32.35	0.642624	0		32.35	0	0.262378		32.35	0.611661	0.00650147		32.35	0.0940132	0.276541		0	25.2662
	32.997	0.576477	0		32.997	0	4.59144e-14		32.997	0.590602	0.0118435		32.997	0.0762767	0.368508		0	25.9527
	33.644	0.54036	0						33.644	0.496561	0		33.644	0.0692359	0.376954		0	26.0091
	34.291	0.522551	0						34.291	0.714098	0.0122563		34.291	0.0676739	0.36897		0	26.3925
	34.938	0.515568	0						34.938	0.558578	0.118599		34.938	0.0533094	0.161238		0	26.8408
	35.585	0.54076	0						35.585	0.675467	0.255397		35.585	0.0452303	0.149881		0	27.9411
	36.232	0.534233	0						36.232	0.675134	0.271374		36.232	0.0281988	0.109637		0	28.4239
	36.879	0.53167	0.0827977						36.879	0.435597	0.462727		36.879	0.00599244	0.186122		0	28.4974
	37.526	0.496105	0.392013						37.526	0.661716	0.780122		37.526	0	0.171061		0	28.9709
	38.173	0.448498	0.77161						38.173	0.618642	0.881505		38.173	0	0.362277		0	28.9709
	38.82	0.361143	0.920626						38.82	0.590741	0.721584		38.82	0	0.426908		0	29.0574
	39.467	0.316053	1						39.467	0.602882	0.647039		39.467	0	0.437154		0	29.0574
	40.114	0.296483	0.877301						40.114	0.454436	0.661487		40.114	0	0.422552		0	29.3156
	40.761	0.245436	0.689757						40.761	0.403237	0.537892		40.761	0	0.446992		0	29.769
	41.408	0.22851	0.582317						41.408	0.451768	0.442543						0	31.224
	42.055	0.22359	0.262009						42.055	0.513176	0.498367						0	31.5442
	42.702	0.223034	0.187259						42.702	0.452696	0.495927						0	32.4082
	43.349	0.218754	0.230404						43.349	0.425214	0.321067						0	32.7359
	43.996	0.217802	0.337548						43.996	0.451818	0.235455						0	32.8699
	44.643	0.186089	0.329344						44.643	0.40362	0.123249						0	33.1236
	45.29	0.171981	0.275289						45.29	0.384932	0.216576						0	33.8672
	45.937	0.156426	0.251043						45.937	0.293381	0.214524						0	34.2421
	46.584	0.140648	0.213606						46.584	0.331397	0.110974						0	34.2605
	47.231	0.126823	0.200355						47.231	0.350372	0.113336						0	34.3946
	47.878	0.123105	0.211075						47.878	0.102536	0.00970668						0	35.2303
	48.525	0.12134	0.181556						48.525	0.265992	0.0443751						0	35.4672
	49.172	0.115572	0.0719096														0	35.9536
	49.819	0.100121	0.000889908														0	36.3761
	50.466	0.0850484	0.005222														0	38.4571
	51.113	0.0801047	0.00538666														0	38.6958
	51.76	0.0673443	0.00157773														0
	52.407	0.0593281	0														0
	53.054	0.0513181	0														0
	53.701	0.0553773	0														0
	54.348	0.0594366	0														0
	54.995	0.0581544	0.000534866														0
	55.642	0.0473007	0.00819974														0
	56.289	0.0483433	0														0
	56.936	0.0442503	0														0
	57.583	0.0404555	0														0
	58.23	0.0392541	0														2.33279
	58.877	0.0344047	0														2.33279
																	2.66765
																	3.29907
																	3.4842
																	3.93555
																	4.09199
																	4.57498
																	4.92741
																	5.05323
																	5.05323
																	5.05323
																	5.05323
																	5.05323
																	5.21628
																	5.48998
																	5.48998
																	5.5657
																	5.5657
																	5.5657
																	5.5657
																	5.5657
																	5.5657
																	5.5657
																	5.78694
																	5.78694
																	5.78694
																	5.96505
																	5.96505
																	6.40497
																	6.47
																	6.47
																	6.47
																	6.66127
																	6.8777
																	6.8777
																	6.8777
																	6.8777
																	6.8777
																	6.8777
																	6.8777
																	6.99838
																	7.31997
																	7.37693
																	7.37693
																	7.37693
																	7.37693
																	7.79091
																	7.89764
																	7.89764
																	8.28564
																	13.0206
																	14.1898
																	14.2487
																	17.0199
																	17.481
																	19.1057
																	20.5925
																	20.9052
																	21.7396
																	22.3098
																	22.948
																	24.5945
																	26.2015
																	26.747
																	27.4575
																	27.5108
																	30.0977
																	31.7294
																	32.9462
																	33.8549
																	35.0695
																	37.3303
																	38.7012
																	Mann-Whitney U test
																	P value	<0.0001
																	Exact or approximate P value?	Exact
																	P value summary	****
																	Significantly different (P < 0.05)?	Yes
																	One- or two-tailed P value?	Two-tailed

### Sheet: Fig5
	Fig. 5a
	Hmgb1 (ng mL*-1)						HMGB1 (fg cell*-1)
	(-)	LPS+Nig (8h)	BV6+zVAD (8h)				(-)	LPS+Nig (8h)	BV6+zVAD (8h)
	0.512569	3.00727	3.00082				1.32561	9.27828	9.2166
	0.479332	2.72949	5.57002				1.23965	20.1837	16.8644
	0.743091	2.9875	3.59616				1.92179	14.4427	10.3098
	0.441119	3.5876	3.56375				1.14082	7.77741	7.76074
	0.457691	7.80436	6.5209				1.18368	7.05903	14.4052
	0.747126	5.58451	3.98644				1.93222	7.7263	9.30042
	One-way ANOVA analysis						One-way ANOVA analysis
	Dunnett's multiple comparisons test	Mean diff.	95.00% CI of diff.	Summary	Adjusted P Value		Dunnett's multiple comparisons test	Mean diff.	95.00% CI of diff.	Summary	Adjusted P Value
	(-) vs. LPS+Nig (8h)	-3.72	-5.703 to -1.737	***	0.0007		(-) vs. LPS+Nig (8h)	-9.621	-14.75 to -4.492	***	0.0007
	(-) vs. BV6+zVAD (8h)	-3.81	-5.792 to -1.827	***	0.0006		(-) vs. BV6+zVAD (8h)	-9.852	-14.98 to -4.724	***	0.0006
	Fig. 5b
	Tnfa						Il6						Cxcl2
	(-)	HMGB1 (10)	HMGB1 (30)	HMGB1 (100)			(-)	HMGB1 (10)	HMGB1 (30)	HMGB1 (100)			(-)	HMGB1 (10)	HMGB1 (30)	HMGB1 (100)
	0.266359	0.404246	0.830124	3.12037			0.00135475	0.00050545	0.0014121	0.00768519			0.163633	0.340995	0.855803	3.99016
	0.158998	0.344396	1.08005	3.35368			0.00028844	0.00038449	0.00105387	0.00829384			0.0792351	0.173947	0.683354	3.37601
	0.136797	0.375452	1.15302	4.4926			0.00097025	0.00090704	0.00189158	0.0156647			0.110471	0.225867	0.871329	5.02512
	One-way ANOVA analysis						One-way ANOVA analysis						One-way ANOVA analysis
	Dunnett's multiple comparisons test	Mean diff.	95.00% CI of diff.	Summary	Adjusted P Value		Dunnett's multiple comparisons test	Mean diff.	95.00% CI of diff.	Summary	Adjusted P Value		Dunnett's multiple comparisons test	Mean diff.	95.00% CI of diff.	Summary	Adjusted P Value
	(-) vs. HMGB1 (10)	-0.1873	-1.078 to 0.7030	ns	0.8757		(-) vs. HMGB1 (10)	0.0002722	-0.005021 to 0.005565	ns	0.9975		(-) vs. HMGB1 (10)	-0.1292	-1.123 to 0.8647	ns	0.9642
	(-) vs. HMGB1 (30)	-0.8337	-1.724 to 0.05661	ns	0.0656		(-) vs. HMGB1 (30)	-0.0005814	-0.005875 to 0.004712	ns	0.9776		(-) vs. HMGB1 (30)	-0.6857	-1.680 to 0.3082	ns	0.1863
	(-) vs. HMGB1 (100)	-3.468	-4.358 to -2.578	****	<0.0001		(-) vs. HMGB1 (100)	-0.009677	-0.01497 to -0.004383	**	0.002		(-) vs. HMGB1 (100)	-4.013	-5.007 to -3.019	****	<0.0001

### Sheet: Fig6
	Fig. 6b						Fig. 6b						Fig . 6c						Fig . 6c
	Gr-1+						F4/80+						Gr-1+						F4/80+
	Day 0	Day 1	Day 2				Day 0	Day 1	Day 2				Day 0	Day 1	Day 2				Day 0	Day 1	Day 2
	1.09	3.92	13.9				32.7	26.7	20.5				0.277	1.197	2.219				0.831	0.815	0.327
	0.67	1.77	4.66				55.6	52.3	29.7				0.721	0.682	2.614				5.989	2.011	1.662
	0.5	1.07	8.17				29.2	32.6	23.5				0.53	0.74	3.43				4.404	2.183	2.181
	One-way ANOVA analysis						One-way ANOVA analysis						One-way ANOVA analysis						One-way ANOVA analysis
	Dunnett's multiple comparisons test	Mean diff.	95.00% CI of diff.	Summary	Adjusted P Value		Dunnett's multiple comparisons test	Mean Diff.	95.00% CI of diff.	Summary	Adjusted P Value		Dunnett's multiple comparisons test	Mean Diff.	95.00% CI of diff.	Summary	Adjusted P Value		Dunnett's multiple comparisons test	Mean Diff.	95.00% CI of diff.	Summary	Adjusted P Value
	Day 0 vs. Day 1	-1.5	-8.119 to 5.119	ns	0.7522		Day 0 vs. Day 1	1.967	-25.27 to 29.21	ns	0.9694		Day 0 vs. Day 1	-0.3637	-1.328 to 0.6007	ns	0.4935		Day 0 vs. Day 1	2.072	-1.852 to 5.995	ns	0.2939
	Day 0 vs. Day 2	-8.157	-14.78 to -1.537	*	0.0219		Day 0 vs. Day 2	14.6	-12.64 to 41.84	ns	0.2855		Day 0 vs. Day 2	-2.245	-3.209 to -1.281	***	0.001		Day 0 vs. Day 2	2.351	-1.572 to 6.275	ns	0.2261
	Fig. 6d						Fig. 6d						Fig . 6e			Fig . 6e
	BUN						Cre						Kim1			Lcn2
	Day 0	Day 1	Day 2				Day 0	Day 1	Day 2				Day 0	Day 2		Day 0	Day 2
	24	21.9	150.9				0.12	0.14	0.89				0.0852	0.3859		0.5729	6.0343
	18.9	36.4	130.7				0.13	0.15	0.41				0.01	0.9146		0.1319	7.4755
	23.3	46.9	73.8				0.12	0.16	0.39				0.0373	0.6349		0.1669	1.4217
	28.3	32.7	50.5				0.12	0.14	0.23				0.0127	3.4652		0.1185	7.639
	25.9	62.6	139.3				0.12	0.18	0.36				0.0356	0.5406		0.1486	18.4812
	One-way ANOVA analysis						One-way ANOVA analysis						Mann-Whitney U test			Mann-Whitney U test
	Dunnett's multiple comparisons test	Mean Diff.	95.00% CI of diff.	Summary	Adjusted P Value		Dunnett's multiple comparisons test	Mean Diff.	95.00% CI of diff.	Summary	Adjusted P Value		P value	0.0079		P value	0.0079
	Day 0 vs. Day 1	-16.02	-58.90 to 26.86	ns	0.5616		Day 0 vs. Day 1	-0.032	-0.2633 to 0.1993	ns	0.9171		Exact or approximate P value?	Exact		Exact or approximate P value?	Exact
	Day 0 vs. Day 2	-84.96	-127.8 to -42.08	***	0.0006		Day 0 vs. Day 2	-0.334	-0.5653 to -0.1027	**	0.0066		P value summary	**		P value summary	**
													Significantly different (P < 0.05)?	Yes		Significantly different (P < 0.05)?	Yes
													One- or two-tailed P value?	Two-tailed		One- or two-tailed P value?	Two-tailed
													Difference: Actual	0.5993		Difference: Actual	7.327
													96.83% CI of difference	0.3503 to 3.430		96.83% CI of difference	1.273 to 18.33
	Fig. 6g						Fig. 6i						Fig. 6i						Fig. 6j						Fig. 6j
	Gr-1+ cells						Gr-1+Ly6C+						Gr-1+Ly6G+						Gr-1+ Ly6C+						Gr-1+ Ly6G+
	Day 0	Day 1	Day 2				Day 0	Day 1	Day 2				Day 0	Day 1	Day 2				Day 0	Day 1	Day 2				Day 0	Day 1	Day 2
	2.42249	5.65247	37.6831				1.11	3.24	7.13				0.11	0.09	0				513	2155	4894				0	0	0
	3.22998	8.61328	17.7649				0.67	4.85	2.98				0.057	0.26	0.00829				682	1912	2145				0	4	0
	0	0.53833	35.2606		0		1.28	5	8.38				0	0.064	0.00713				1161	2820	5752				0	0	0
							2.64	4.6	10.9				0.014	0.047	0.00716				1407	4100	11032				0	0	0
	One-way ANOVA analysis						1.81	5.89	9.71				0	0.24	0.045				1216	2644	4969				0	0	0
	Dunnett's multiple comparisons test	Mean diff.	95.00% CI of diff.	Summary	Adjusted P Value		0.89						0.00596						514						0
	Day 0 vs. Day 1	-3.051	-18.88 to 12.78	ns	0.8104
	Day 0 vs. Day 2	-28.35	-44.19 to -12.52	**	0.0039		One-way ANOVA analysis						Kruskal-Wallis test						One-way ANOVA analysis						One-way ANOVA analysis
							Dunnett's multiple comparisons test	Mean diff.	95.00% CI of diff.	Summary	Adjusted P Value		Dunn's multiple comparisons test	Mean rank diff.	Summary	Adjusted P Value			Dunnett's multiple comparisons test	Mean diff.	95.00% CI of diff.	Summary	Adjusted P Value		Dunnett's multiple comparisons test	Mean diff.	95.00% CI of diff.	Summary	Adjusted P Value
							Day 0 vs. Day 1	-3.316	-6.070 to -0.5624	*	0.0194		Day 0 vs. Day 1	-6.367	ns	0.0535			Day 0 vs. Day 1	-1811	-4638 to 1017	ns	0.2322		Day 0 vs. Day 1	-0.8	-2.293 to 0.6930	ns	0.3416
							Day 0 vs. Day 2	-6.42	-9.174 to -3.666	***	0.0001		Day 0 vs. Day 2	1.033	ns	>0.9999			Day 0 vs. Day 2	-4843	-7670 to -2016	**	0.0018		Day 0 vs. Day 2	0	-1.493 to 1.493	ns	>0.9999

### Sheet: Fig7
	Fig. 7b			Fig. 7e						Fig. 7g								Fig. 7i
	Day 0	Day 2		Day 0	Day 1	Day 2					Day 0			Day 1				Day 0						Average			Day 2						Average
	169.719	81.82		11.6	27.5419	33.0581				Flowing/Rolling	0	0.482247	0	0.482247	1.92899	0		Near sites			Far sites			N	F		Near sites			Far sites			N	F
	180.669	100.624		17.3109	20.9101	30.4899				Short range patrolling	0.482247	1.44674	2.31479	4.82247	7.71595	6.26921		2825	1971	1679	2847	1135	1121	2158.33	1701		2212	1371	1820	2366	3148	3327	1801	2947
	139.3	94.1429		13.2211	22.8148	53.636				Long range patrolling	0.482247	2.41124	0.771595	13.0207	12.5384	11.0917		1294	1171	1580	2172	1316	982	1348.33	1490		939	541	359	1222	2193	1045	613	1486.67
	127.983	104.199		10.16						Adherent	0.482247	0.482247	3.08638	12.0562	5.30472	9.64494		1506	1604	2384	2511	1006	1441	1831.33	1652.67		893	1156	3257	2844	2264	2546	1768.67	2551.33
	75.6156	87.3974		14.8544														1404	2292	1615	1847	1277	1319	1770.33	1481		660	1180	2318	2142	4061	1638	1386	2613.67
				16.6656						Two-way ANOVA analysis								2198	724	1239	757	1655	1673	1387	1361.67		527	2897	568	2021	2440	1151	1330.67	1870.67
	Unpaired Student's t-test			11.8938						Bonferroni's multiple comparisons test		Mean diff.	95.00% CI of diff.	Summary	Adjusted P Value			875	1712	1383	2064	754	1582	1323.33	1466.67		556	546	606	1450	990	1474	569.333	1304.67
	P value	0.0446								Flowing/Rolling	Day 0 vs. Day 1	-0.643	-4.281 to 2.995	ns	>0.9999												623	826	901	1611	1044	546	783.333	1067
	P value summary	*		One-way ANOVA analysis						Short range patrolling	Day 0 vs. Day 1	-4.855	-8.493 to -1.216	**	0.0069			Paired t test				1	69.34	-14.74	6.51		896	848	724	750	2836	530	822.667	1372
	Significantly different (P < 0.05)?	Yes		Dunnett's multiple comparisons test	Mean diff.	95.00% CI of diff.	Summary	Adjusted P Value		Long range patrolling	Day 0 vs. Day 1	-11	-14.63 to -7.357	****	<0.0001			P value	0.312			2	51.89	-144.46	2.85		1325	1226	1599	2045	2339	1591	1383.33	1991.67
	One- or two-tailed P value?	Two-tailed		Day 0 vs. Day 1	-10.08	-21.25 to 1.085	ns	0.0762		Adherent	Day 0 vs. Day 1	-7.652	-11.29 to -4.013	****	<0.0001			P value summary	ns			3	44.73	-90	1.33		1037	586	848	1064	1444	1007	823.667	1171.67
	Difference between means (B - A) ± SEM	-45.02 ± 18.92		Day 0 vs. Day 2	-25.39	-36.56 to -14.22	***	0.0003										Significantly different (P < 0.05)?	No			4	13.19	-35.54	2.85		581	1491	2384	1835	1354	1906	1485.33	1698.33
	95% confidence interval	-88.64 to -1.396																One- or two-tailed P value?	Two-tailed			5	32.51	140.91	6.83		539	2068	977	1378	923	979	1194.67	1093.33
																		Mean of differences (B - A)	-110.9								907	671	845	1373	1785	1554	807.667	1570.67
																		95% confidence interval	-364.6 to 142.7								2270	1035	1893	2605	3163	1654	1732.67	2474
										Flowing/Rolling	Short range patrolling	Long range patrolling	Adherent
										0	0.482247	0.482247	0.482247														Paired t test
										0.482247	1.44674	2.41124	0.482247														P value	<0.0001
										0	2.31479	0.771595	3.08638														P value summary	****
										0.482247	4.82247	13.0207	12.0562														Significantly different (P < 0.05)?	Yes
										1.92899	7.71595	12.5384	5.30472														One- or two-tailed P value?	Two-tailed
										0	6.26921	11.0917	9.64494														Mean of differences (B - A)	622.2
																											95% confidence interval	415.3 to 829.1

### Sheet: FigS4
	Fig. S4b						Fig. S4b
	CD68						Ly6G
	0d	1d	2d				0d	1d	2d
	0	34.5285	52.3158				0	0	0
	13.1836	51.7927	69.2984				0	0	0
	2.19727	39.2369	136.414				0	0	0
	One-way ANOVA analysis
	Dunnett's multiple comparisons test	Mean Diff.	95.00% CI of diff.	Summary	Adjusted P Value
	0 vs. 1	-36.73	-98.68 to 25.23	ns	0.2316
	0 vs. 2	-80.88	-142.8 to -18.93	*	0.0171
